# Epigenetic programming of host lipid metabolism associates with resistance to TST/IGRA conversion after exposure to *Mycobacterium tuberculosis*

**DOI:** 10.1101/2024.02.27.582348

**Authors:** Kimberly A Dill-McFarland, Jason D Simmons, Glenna J Peterson, Felicia K Nguyen, Monica Campo, Penelope Benchek, Catherine M Stein, Tomas Vaisar, Harriet Mayanja-Kizza, W Henry Boom, Thomas R Hawn

## Abstract

*Mycobacterium tuberculosis* (Mtb) exposure leads to a range of outcomes including clearance, latent TB infection (LTBI), and pulmonary tuberculosis (TB). Some heavily exposed individuals resist tuberculin skin test (TST) and interferon gamma release assay (IGRA) conversion (RSTR), which suggests that they employ IFNγ-independent mechanisms of Mtb control. Here, we compare monocyte epigenetic profiles of RSTR and LTBI from a Ugandan household contact cohort. Chromatin accessibility did not differ between uninfected RSTR and LTBI monocytes. In contrast, methylation significantly differed at 174 CpG sites and across 63 genomic regions. Consistent with previous transcriptional findings in this cohort, differential methylation was enriched in lipid and cholesterol associated pathways including in the genes APOC3, KCNQ1, and PLA2G3. In addition, methylation was enriched in Hippo signaling, which is associated with cholesterol homeostasis and includes CIT and SHANK2. Lipid export and Hippo signaling pathways were also associated with gene expression in response to Mtb in RSTR as well as IFN stimulation in monocyte-derived macrophages (MDMs) from an independent healthy donor cohort. Moreover, serum-derived HDL from RSTR had elevated ABCA1-mediated cholesterol efflux capacity (CEC) compared to LTBI. Our findings suggest that resistance to TST/IGRA conversion is linked to regulation of lipid accumulation in monocytes, which could facilitate early Mtb clearance among RSTR subjects through IFNγ-independent mechanisms.

**IMPORTANCE:** Tuberculosis (TB) remains an enduring global health challenge with millions of deaths and new cases each year. Despite recent advances in TB treatment, we lack an effective vaccine or a durable cure. While heavy exposure to *Mycobacterium tuberculosis* often results in latent TB latent infection (LTBI), subpopulations exist who are either resistant to infection or contain Mtb with IFNγ-independent mechanisms not indicative of LTBI. These resisters provide an opportunity to investigate mechanisms of TB disease and discover novel therapeutic targets. Here, we compare monocyte epigenetic profiles of RSTR and LTBI from a Ugandan household contact cohort. We identify methylation signatures in host lipid and cholesterol pathways with potential relevance to early TB clearance before the sustained IFN responses indicative of LTBI. This adds to a growing body of literature linking TB disease outcomes to host lipids.
