## Supplementary material for "Epigenetic programming of host lipid metabolism associates with resistance to TST/IGRA conversion after exposure to *Mycobacterium tuberculosis*": Table S1

### Sheet: DAR
group	site	estimate	FDR	CHR	start	end	gene	annotation.group	LTBI_mean	RSTR_mean
DAR	ID_chr10_12456263_12457427	1.31221	0.195069	10	12456263	12457427	CAMK1D	exon	1.3976	2.5786
DAR	ID_chr17_21096122_21096807	-1.22237	0.195069	17	21096122	21096807	LINC01563	IGR	2.12378	0.870307

### Sheet: DMP
group	site	estimate	FDR	CHR	start	end	gene	annotation.group	LTBI_mean	RSTR_mean
DMP	cg00025216	-0.213217	0.0523697	5	119445689	119445690	RNA5SP190	IGR	3.81194	3.60969
DMP	cg00432495	-0.116514	0.144793	1	201848639	201848640	IPO9	intron	4.1916	4.07706
DMP	cg00459997	-0.279235	0.172109	12	130137176	130137177		IGR	-0.587168	-0.880166
DMP	cg00594167	-0.507507	0.144372	5	132436347	132436348	C5orf56	intron	1.99459	1.51263
DMP	cg00674807	0.54418	0.0542239	16	81220802	81220803	PKD1L2	TSS1500	-1.48708	-0.924751
DMP	cg00727590	-0.182344	0.195871	22	31140563	31140564	PLA2G3	TSS1500	-1.3225	-1.49148
DMP	cg00754426	-0.224979	0.0872856	20	38471794	38471795	RALGAPB	TSS1500	-1.19978	-1.40194
DMP	cg00800141	-0.221718	0.172109	16	3964160	3964161	ADCY9	3'UTR	3.03142	2.80531
DMP	cg00809820	-0.710869	0.144372	17	82750637	82750638	TBCD	TSS1500	0.886879	0.227783
DMP	cg01002284	0.505389	0.0542239	11	101914463	101914464	ANGPTL5	5'UTR	-2.25285	-1.75242
DMP	cg01136167	0.383921	0.151683	7	65572791	65572792		IGR	-2.36891	-1.97736
DMP	cg01495425	-0.459724	0.178268	15	55108831	55108832		IGR	2.75418	2.34357
DMP	cg01515515	-0.807931	0.0836677	1	91948738	91948739	BRDT	TSS1500	-0.62852	-1.45126
DMP	cg01595356	0.1736	0.102365	3	44338182	44338183	TCAIM	TSS1500	-5.56799	-5.39691
DMP	cg01673669	0.409258	0.142234	15	60006701	60006702	FOXB1	IGR	-4.24171	-3.82746
DMP	cg01755850	0.359237	0.196684	5	168860124	168860125	SLIT3	intron	2.24518	2.5551
DMP	cg01966891	-0.289818	0.0205403	15	95327761	95327762	LINC01197	IGR	-0.27266	-0.555846
DMP	cg02045708	-0.256796	0.123253	1	5016411	5016412		IGR	2.49692	2.23407
DMP	cg02398342	-1.43275	0.0613601	17	82750756	82750757	TBCD	TSS1500	2.57233	1.15262
DMP	cg02518027	0.210641	0.0650437	2	88691215	88691216	RPIA	TSS1500	-5.34896	-5.12961
DMP	cg02673901	-0.239857	0.195871	1	204858928	204858929	NFASC	5'UTR	0.966715	0.713608
DMP	cg02974527	0.235729	0.195871	6	71245478	71245479	RP11-154D6.1	IGR	2.9662	3.19706
DMP	cg03071457	-0.246186	0.0205403	17	45166092	45166093	HEXIM2	intron	3.45611	3.21615
DMP	cg03088047	-0.256398	0.0650437	22	47072396	47072397	TBC1D22A	intron	3.82453	3.56914
DMP	cg03115019	-0.986342	0.0149584	17	82750403	82750404	FN3K	intron	3.15744	2.19388
DMP	cg03128972	0.533125	0.184091	17	19237346	19237347	EPN2	TSS1500	-3.70677	-3.18534
DMP	cg03358296	-0.220935	0.142234	4	173533544	173533545	HAND2-AS1	intron	3.54024	3.30293
DMP	cg03430864	0.137754	0.195871	19	10987825	10987826	SMARCA4	intron	4.09082	4.22747
DMP	cg03631215	-0.287602	0.175171	16	83971250	83971251	NECAB2	intron	1.44071	1.17941
DMP	cg03721293	-0.312013	0.11019	16	89947970	89947971	DEF8	TSS1500	-0.390581	-0.669467
DMP	cg03729508	-0.186094	0.195871	19	10452939	10452940	PDE4A	intron	-0.788172	-0.971101
DMP	cg03904939	-0.325446	0.151148	12	111599926	111599927	ATXN2	TSS1500	-4.37401	-4.69079
DMP	cg04164716	0.207476	0.0309778	17	45287049	45287050	MAP3K14	exon	3.41575	3.60773
DMP	cg04168910	-0.25954	0.178268	20	24467901	24467902	SYNDIG1	TSS1500	2.25473	2.01518
DMP	cg04571819	-0.223443	0.0327122	5	178218549	178218550	PHYKPL	intron	3.25257	3.02738
DMP	cg04756967	-0.196128	0.0667163	7	29019485	29019486	CPVL	intron	3.45323	3.26404
DMP	cg04806854	-0.259669	0.0650437	12	132302962	132302963	GALNT9	intron	2.39779	2.1265
DMP	cg04833241	-0.20942	0.173908	7	2083811	2083812	MAD1L1	intron	3.49973	3.27492
DMP	cg04971779	-0.449911	0.114139	6	44222992	44222993	SLC29A1	5'UTR	-1.98633	-2.37157
DMP	cg05046821	0.193306	0.12399	22	21630179	21630180	YDJC	TSS1500	-5.20049	-5.01401
DMP	cg05544927	-0.406232	0.0709883	5	155944339	155944340	SGCD	IGR	1.15086	0.752648
DMP	cg05713859	0.396348	0.143439	5	134904476	134904477	PCBD2	TSS1500	-4.02676	-3.60428
DMP	cg05801256	-0.146374	0.119967	17	19598107	19598108	RP11-1113L8.1	IGR	3.60503	3.45945
DMP	cg05938705	0.13825	0.0856694	1	230868613	230868614	C1orf198	5'UTR	-5.06804	-4.93564
DMP	cg06009066	0.220364	0.195871	11	57604504	57604505	SERPING1	intron	-5.24896	-5.03071
DMP	cg06442180	-0.220393	0.0542239	4	150280326	150280327	LRBA	intron	2.25629	2.03517
DMP	cg06442199	-0.57232	0.0659622	1	91948787	91948788	BRDT	TSS1500	0.864334	0.276432
DMP	cg06455418	-0.18853	0.0856694	5	161536089	161536090	GABRB2	intron	1.94295	1.756
DMP	cg06617936	0.195982	0.108111	8	6939030	6939031	DEFA4	TSS1500	1.58045	1.7766
DMP	cg06632943	-0.454804	0.12504	7	151173784	151173785	GBX1	IGR	2.90214	2.47319
DMP	cg06656458	-0.232683	0.195871	2	201410703	201410704	TRAK2	intron	2.7307	2.49406
DMP	cg06866011	0.192044	0.121999	1	11067918	11067919	EXOSC10	intron	3.55557	3.75164
DMP	cg06976598	-0.611238	0.195871	10	51879364	51879365	PRKG1	intron	-2.21031	-2.7177
DMP	cg07007050	-0.267981	0.0343071	12	31729356	31729357	AMN1	TSS1500	-3.5763	-3.83308
DMP	cg07018404	0.155403	0.179479	5	126857778	126857779		IGR	3.74857	3.88091
DMP	cg07115761	-0.171204	0.195871	16	346494	346495	AXIN1	intron	4.10233	3.93779
DMP	cg07148914	0.223426	0.195871	20	34873032	34873033	GGT7	TSS1500	-5.14597	-4.9355
DMP	cg07707599	0.175299	0.0613601	2	30147766	30147767	YPEL5	5'UTR	-3.82018	-3.65624
DMP	cg07979886	0.114238	0.0667163	5	135347750	135347751	H2AFY	intron	3.78231	3.89203
DMP	cg08345211	0.256895	0.0327122	6	168410607	168410608		IGR	3.55511	3.81606
DMP	cg08491291	-0.378577	0.0613601	1	18138593	18138594	IGSF21	intron	1.97052	1.62568
DMP	cg08504407	-0.260993	0.0613601	17	79401524	79401525	HRNBP3	5'UTR	-1.3256	-1.58556
DMP	cg08579397	-0.196592	0.195871	16	67924530	67924531	PSKH1	intron	3.5404	3.35216
DMP	cg08650596	0.178864	0.0613601	3	183826845	183826846	MAP6D1	TSS1500	3.81918	3.99273
DMP	cg08669973	-0.297376	0.111988	2	219496241	219496242	LOC100996693	TSS1500	1.02209	0.749496
DMP	cg09122999	-0.283399	0.187176	7	39464020	39464021	POU6F2	intron	2.10726	1.83508
DMP	cg09379108	-0.251902	0.187176	3	148992326	148992327	GYG1	intron	-4.26253	-4.50485
DMP	cg09649347	0.261433	0.134865	10	114547792	114547793	ABLIM1	intron	-0.107865	0.14504
DMP	cg09731841	0.14055	0.195871	5	6868441	6868442	RP11-332J15.2	IGR	3.73677	3.86673
DMP	cg09844357	0.214563	0.195871	9	114155901	114155902	COL27A1	5'UTR	-5.3401	-5.12351
DMP	cg10120218	-0.193904	0.102365	21	43308508	43308509		IGR	3.96903	3.79479
DMP	cg10460130	0.270342	0.195871	2	241686563	241686564	DTYMK	intron	-4.16111	-3.90317
DMP	cg10662946	0.244467	0.178268	15	72229634	72229635	PKM	exon	-4.05777	-3.81568
DMP	cg10666763	-0.228694	0.178268	17	42671087	42671088	PLEKHH3	intron	0.165762	-0.0624047
DMP	cg10849192	-0.345497	0.121999	12	112664754	112664755	RPH3A	IGR	1.61926	1.28385
DMP	cg11050086	0.218932	0.102365	10	44971115	44971116	RASSF4	intron	2.26378	2.48794
DMP	cg11199822	0.145765	0.144372	8	141299098	141299099	SLC45A4	IGR	3.84485	3.99241
DMP	cg11263584	0.271237	0.144793	17	75012492	75012493	ICT1	TSS1500	-5.4853	-5.21525
DMP	cg11299261	0.161946	0.179479	1	93909490	93909491	GCLM	exon	-5.59912	-5.44172
DMP	cg11363467	-0.216882	0.172109	10	132373318	132373319	LRRC27	intron	4.47502	4.25831
DMP	cg11783376	-0.543928	0.0924226	5	141397238	141397239	PCDHGB5	TSS1500	1.07691	0.540134
DMP	cg11908969	0.221865	0.182849	14	57833711	57833712	SLC35F4	intron	1.54975	1.77065
DMP	cg12117135	0.296129	0.0613601	12	130787473	130787474		IGR	4.15402	4.46861
DMP	cg12169461	0.187674	0.108111	20	6994654	6994655		IGR	0.58634	0.772086
DMP	cg12800696	-0.20277	0.121999	5	180208152	180208153	RASGEF1C	5'UTR	-1.69153	-1.89386
DMP	cg12822133	-0.223619	0.0120467	22	22791900	22791901	AC244157.1;IGLL5;IGLV2-11	IGR	1.7349	1.53264
DMP	cg13363525	0.220144	0.0613601	12	53220703	53220704	RARG	intron	-5.50819	-5.28341
DMP	cg13372916	-0.174358	0.153373	11	47285467	47285468	MADD	exon	3.72953	3.57119
DMP	cg13508369	-0.343066	0.0667163	9	127121747	127121748	ANGPTL2	5'UTR	2.8495	2.53482
DMP	cg13657209	-0.148146	0.147609	14	102010709	102010710	DYNC1H1	intron	3.85273	3.7112
DMP	cg13749314	-0.260553	0.172109	19	51271412	51271413	CTD-3187F8.11;CTD-3187F8.2	IGR	0.491699	0.259883
DMP	cg13948824	0.157864	0.0910849	12	26339251	26339252	ITPR2	3'UTR	3.94145	4.08901
DMP	cg14014485	0.154241	0.178268	7	128300506	128300507	RBM28	IGR	3.69077	3.84241
DMP	cg14083554	-0.117824	0.111988	9	136677180	136677181	AGPAT2	intron	2.21936	2.10466
DMP	cg14087004	0.22726	0.123253	18	32470855	32470856	FAM59A	TSS1500	-5.09891	-4.86358
DMP	cg14126086	-0.151036	0.143439	20	18454305	18454306	DZANK1	intron	3.31826	3.17503
DMP	cg14200305	-0.162445	0.166042	1	3645558	3645559	WDR8	intron	4.10481	3.95517
DMP	cg14273822	0.244373	0.143439	6	26271488	26271489	HIST1H3G	TSS1500	-5.17192	-4.9214
DMP	cg14346046	-0.86799	0.183101	11	27473245	27473246	LGR4	TSS1500	1.61583	0.793347
DMP	cg14428178	-0.193253	0.0650437	17	9825760	9825761	GLP2R	TSS1500	1.70986	1.52484
DMP	cg14896695	0.248893	0.165837	10	43407551	43407552	HNRNPF	5'UTR	-5.09164	-4.85368
DMP	cg15012692	0.226036	0.0327122	10	132396399	132396400	PWWP2B	TSS1500	-4.13041	-3.91632
DMP	cg15028525	-0.281144	0.0910849	16	31211910	31211911		IGR	1.13424	0.878123
DMP	cg15417610	-0.392751	0.184091	8	84648115	84648116	RALYL	intron	2.21198	1.8257
DMP	cg15497724	-0.38015	0.0667163	19	51271123	51271124	CTD-3187F8.11;CTD-3187F8.2	IGR	2.12536	1.7685
DMP	cg15506826	-0.142762	0.103605	7	5627916	5627917	RNF216	intron	3.92938	3.79213
DMP	cg15527230	0.203422	0.0659622	8	142544606	142544607	BAI1	3'UTR	2.23559	2.4402
DMP	cg15609098	-0.446787	0.0660799	7	6931129	6931130		IGR	-0.823341	-1.23919
DMP	cg16155923	-0.179471	0.138585	6	14804599	14804600	RP11-146I2.1	IGR	1.88322	1.71997
DMP	cg16341495	0.196369	0.184091	8	141218628	141218629	SLC45A4	intron	3.91639	4.12901
DMP	cg16445026	0.211182	0.111988	12	88035418	88035419	C12orf29	TSS1500	-5.13484	-4.93734
DMP	cg16505573	-0.293728	0.134865	19	34082833	34082834		IGR	0.0122216	-0.265149
DMP	cg16740311	-0.201425	0.0759631	20	63359736	63359737	CHRNA4	5'UTR	1.36477	1.18114
DMP	cg16951172	-0.275263	0.172109	1	55670925	55670926	RP11-466L17.1	IGR	3.01832	2.74148
DMP	cg16951385	0.278768	0.143439	10	63269355	63269356	JMJD1C	intron	-5.07459	-4.80007
DMP	cg17022393	-0.225677	0.144372	7	158957250	158957251		IGR	3.64504	3.41487
DMP	cg17069650	0.221539	0.0613601	7	74249206	74249207	RFC2	intron	3.33631	3.54666
DMP	cg17205324	-0.267468	0.195871	14	23366386	23366387	EFS	TSS1500	-0.189871	-0.434207
DMP	cg17301773	-0.135408	0.123253	20	61570069	61570070	CDH4	intron	3.36228	3.2227
DMP	cg17346403	-0.268664	0.195871	22	37257995	37257996		IGR	1.43874	1.17772
DMP	cg17425612	-0.350394	0.0958385	2	209600786	209600787	MAP2	5'UTR	2.00431	1.6849
DMP	cg17797446	-0.213606	0.158448	1	2519965	2519966	PANK4	intron	4.20064	3.99346
DMP	cg17880816	-0.139243	0.172109	19	3789437	3789438	MATK	5'UTR	-0.463596	-0.592704
DMP	cg18062356	-0.18582	0.102365	20	34873518	34873519	GGT7	TSS1500	3.63828	3.4618
DMP	cg18319533	0.229178	0.195871	11	1011315	1011316	AP2A2	3'UTR	3.22944	3.44496
DMP	cg18359985	-0.196783	0.0613601	3	120022953	120022954	GSK3B	intron	3.94306	3.73489
DMP	cg18516619	0.233531	0.102365	17	80833091	80833092	RPTOR	intron	-5.31866	-5.09243
DMP	cg18535130	-0.232876	0.0613601	20	45995558	45995559		IGR	3.02194	2.80076
DMP	cg18807030	0.0951431	0.0910849	7	892343	892344	C7orf20	intron	5.50809	5.60694
DMP	cg19336556	0.157931	0.184091	7	44517461	44517462	NPC1L1	intron	3.94959	4.10842
DMP	cg19515245	-0.365794	0.0782738	2	96486185	96486186		IGR	-4.48856	-4.80175
DMP	cg19852344	-0.134768	0.0667163	12	132887359	132887360	CHFR	5'UTR	-5.71027	-5.84688
DMP	cg20041915	-0.25209	0.195871	17	73783024	73783025	LINC00469	intron	3.17358	2.94178
DMP	cg20444484	-0.521786	0.111988	15	81007783	81007784	CFAP161	IGR	-0.549905	-1.06857
DMP	cg20453763	0.175581	0.102365	1	235419434	235419435	TBCE	exon	3.31983	3.48953
DMP	cg20676693	-0.132054	0.0667163	17	18299749	18299750	TOP3A	intron	3.7444	3.61611
DMP	cg20977169	-0.579814	0.128275	12	82357694	82357695	CCDC59	intron	-1.51053	-2.1063
DMP	cg20982475	0.229285	0.0667163	12	119877340	119877341	CIT	TSS1500	-5.02379	-4.81191
DMP	cg21012647	0.157466	0.179479	2	201117091	201117092	CFLAR	5'UTR	-5.60669	-5.43949
DMP	cg21168038	0.207052	0.0613601	9	128833429	128833430	CCBL1	3'UTR	3.52953	3.74438
DMP	cg21327821	-0.171868	0.112813	1	211346325	211346326	TRAF5	TSS1500	3.05028	2.90392
DMP	cg21540749	0.176904	0.179479	5	53109519	53109520	MOCS2	TSS1500	-5.28925	-5.12017
DMP	cg21556178	-0.519149	0.178268	17	82750460	82750461	FN3K	intron	1.40693	0.934467
DMP	cg21608489	-0.230315	0.0650437	19	42132985	42132986	POU2F2	TSS1500	-5.05362	-5.27098
DMP	cg22145521	-0.250575	0.100782	9	26013016	26013017		IGR	3.60858	3.35317
DMP	cg22263512	-0.213741	0.196684	15	41416956	41416957	RTF1	TSS1500	-4.61391	-4.81757
DMP	cg22325292	-1.54185	0.0650437	17	82750491	82750492	FN3K	intron	2.79561	1.32567
DMP	cg22566897	-0.318543	0.172109	10	105837775	105837776		IGR	1.97224	1.68804
DMP	cg22696093	0.151564	0.147271	17	49570297	49570298	RP5-1029K10.2;RP5-1029K10.4	IGR	-4.29067	-4.14278
DMP	cg22738000	0.231453	0.0205403	10	44971230	44971231	RASSF4	intron	3.5348	3.77081
DMP	cg22873083	0.206225	0.0541184	3	127598731	127598732	MCM2	intron	-5.16303	-4.96432
DMP	cg23094057	0.0860925	0.161307	2	37672214	37672215	CDC42EP3	TSS1500	-5.32082	-5.23557
DMP	cg23154770	1.11063	0.175171	5	141867368	141867369	PCDH1	intron	2.5624	3.62387
DMP	cg23169512	0.303038	0.109028	15	59998467	59998468		IGR	-1.63117	-1.31834
DMP	cg23219046	0.163972	0.143439	1	53677137	53677138	GLIS1	5'UTR	3.89079	4.04289
DMP	cg23403864	-0.30353	0.0613601	2	9630001	9630002	YWHAQ	intron	-4.80094	-5.10787
DMP	cg24003322	-0.305213	0.134865	6	137475318	137475319		IGR	0.100597	-0.194473
DMP	cg24192983	0.18603	0.195871	22	19111369	19111370	DGCR2	intron	2.773	2.94991
DMP	cg24315188	-0.288926	0.125293	7	77799532	77799533	PHTF2	5'UTR	-4.3348	-4.62558
DMP	cg24503272	0.282995	0.0759631	6	159789799	159789800	MRPL18	TSS1500	-4.00825	-3.73286
DMP	cg24506916	-0.189326	0.0149584	1	211068993	211068994	KCNH1	intron	1.08342	0.897923
DMP	cg24527161	-0.258855	0.12399	6	72417223	72417224		IGR	2.97607	2.73697
DMP	cg24916850	-0.28275	0.138585	2	216014180	216014181	MREG	TSS1500	2.36457	2.097
DMP	cg25113671	-0.276538	0.0304556	13	77425847	77425848		IGR	3.19759	2.93628
DMP	cg25167599	0.200356	0.179479	11	738054	738055		IGR	-2.28575	-2.08819
DMP	cg25755681	0.211353	0.175171	14	24114586	24114587	DCAF11	TSS1500	-4.87499	-4.67652
DMP	cg25943719	-0.266052	0.17407	15	100881186	100881187	ALDH1A3	intron	1.14655	0.901242
DMP	cg26207895	-0.265233	0.195871	4	6076567	6076568	JAKMIP1	intron	1.62991	1.36147
DMP	cg26307581	-0.242044	0.178268	5	176740673	176740674	RP11-375B1.2	IGR	1.26245	1.049
DMP	cg26329692	0.159001	0.0739642	17	75130662	75130663	NT5C	intron	3.62089	3.76164
DMP	cg26709929	0.192586	0.0802401	11	2461010	2461011	KCNQ1	TSS1500	2.7957	2.99959
DMP	cg26862091	0.219266	0.0205403	3	49124055	49124056	LAMB2	intron	3.10388	3.3199
DMP	cg26958777	-0.178995	0.0830698	17	82863349	82863350	TBCD	intron	3.41824	3.24217
DMP	cg27411509	-0.255277	0.195871	8	27904155	27904156	SCARA5	intron	3.26242	3.01211

### Sheet: DMR
group	site	total_probes	estimate	FDR	CHR	start	end	gene	annotation.group	FC_min	FC_max
DMR	DMR_1	5	-1.03819	1e-300	17	82750403	82750756	FN3K	TSS1500/intron	-1.54185	-0.519149
DMR	DMR_10	2	0.0600677	1.84381e-149	3	127598623	127598731	MCM2	intron	-0.0860897	0.206225
DMR	DMR_11	2	0.132386	2.33908e-113	2	88691215	88691220		TSS1500	0.0541311	0.210641
DMR	DMR_12	2	-0.0539742	1.2941e-104	12	132887299	132887359	CHFR	5'UTR/intron	-0.134768	0.0268196
DMR	DMR_13	2	-0.0595084	1.1965e-104	17	18299736	18299749	TOP3A	intron	-0.132054	0.013037
DMR	DMR_14	2	-0.283971	5.29348e-91	12	49674771	49674827	FMNL3	intron	-0.2962	-0.271742
DMR	DMR_15	2	0.606937	3.26878e-86	16	253166	253193	ITFG3/ITFG3	5'UTR	0.515888	0.697986
DMR	DMR_16	2	0.401402	3.14455e-88	2	241881124	241881167		IGR/TSS1500	0.164827	0.637977
DMR	DMR_17	3	0.0837274	8.88738e-146	17	45287001	45287049	MAP3K14	exon/intron	0.0146037	0.207476
DMR	DMR_18	2	0.129819	2.38889e-81	17	80833070	80833091	RPTOR	intron	0.0261076	0.233531
DMR	DMR_19	2	-0.222372	1.57031e-103	16	89947908	89947970	DEF8	TSS1500	-0.312013	-0.13273
DMR	DMR_2	4	0.150561	8.79682e-294	10	44971115	44971346	RASSF4/C10orf10	intron	-0.0188584	0.231453
DMR	DMR_20	3	-0.528319	1.84357e-111	11	70824775	70824960	SHANK2	intron	-0.583203	-0.46999
DMR	DMR_21	2	-0.272329	8.89319e-78	7	158957250	158957262		IGR	-0.318981	-0.225677
DMR	DMR_22	2	-0.128132	1.05252e-82	20	61570064	61570069	CDH4	intron	-0.135408	-0.120855
DMR	DMR_23	3	-0.337443	5.39582e-125	6	170271859	170271997	RP5-894D12.5	IGR	-0.594952	0.0913326
DMR	DMR_24	2	-0.31203	2.17438e-77	7	151173765	151173784	GBX1	IGR	-0.454804	-0.169256
DMR	DMR_25	2	0.191646	2.94275e-80	11	116829720	116829731	APOC3	TSS1500	0.156632	0.226659
DMR	DMR_26	2	0.262345	5.49635e-77	5	134904448	134904476		TSS1500	0.128342	0.396348
DMR	DMR_27	2	0.115559	3.07619e-89	10	63269355	63269408	JMJD1C	intron	-0.0476487	0.278768
DMR	DMR_28	5	0.46944	1.0493e-184	16	81220534	81220802		TSS1500	0.388971	0.54418
DMR	DMR_29	2	-0.189823	1.30129e-80	12	111599907	111599926	RP11-686G8.2	TSS1500	-0.325446	-0.0542
DMR	DMR_3	3	-0.604086	2.70105e-239	1	91948664	91948787		TSS1500	-0.807931	-0.432008
DMR	DMR_30	2	0.0546613	1.6764e-80	2	37672212	37672214	CDC42EP3	TSS1500	0.02323	0.0860925
DMR	DMR_31	2	-0.211618	1.77541e-80	12	130137176	130137205		IGR	-0.279235	-0.144002
DMR	DMR_32	2	0.159531	1.03375e-73	14	70601075	70601085	CTD-2540L5.5	TSS1500	0.120519	0.198543
DMR	DMR_33	2	0.0966499	7.073e-76	14	24114575	24114586	DCAF11/NRL	TSS1500	-0.0180532	0.211353
DMR	DMR_34	6	-0.296525	1.36499e-149	19	51271010	51271412	CTD-3187F8.11/CTD-3187F8.2	IGR	-0.38015	-0.146315
DMR	DMR_35	3	-0.808607	1.00619e-96	11	27473163	27473245	RP11-159H22.2	TSS1500/intron	-0.967966	-0.589865
DMR	DMR_36	2	-0.212718	1.11159e-76	5	1201487	1201493		TSS1500	-0.25177	-0.173665
DMR	DMR_37	4	-0.627315	1.68621e-118	1	7827286	7827500	PER3/RP3-467L1.4	intron	-0.8622	-0.290886
DMR	DMR_38	3	0.0653249	9.65937e-87	8	6938977	6939096		TSS1500	-0.012722	0.195982
DMR	DMR_39	4	-0.422313	6.97874e-126	7	91881091	91881283		TSS1500	-0.649253	-0.335222
DMR	DMR_4	2	-0.340672	1.26314e-164	17	79401524	79401676	RBFOX3	5'UTR	-0.420351	-0.260993
DMR	DMR_40	3	-0.163308	1.29044e-107	2	219496187	219496341	SPEG/AC053503.11	TSS1500/IGR	-0.297376	-0.035699
DMR	DMR_41	5	0.0144896	3.81485e-88	20	34873032	34873518	ACSS2	TSS1500	-0.18582	0.223426
DMR	DMR_42	3	-0.0696918	5.09555e-91	7	77799502	77799532	PHTF2	5'UTR	-0.288926	0.0982419
DMR	DMR_43	3	0.0729225	8.1628e-85	19	5455471	5455489	ZNRF4	5'UTR	0.0217251	0.117422
DMR	DMR_44	4	0.060362	1.33015e-139	12	53220591	53220716	RARG	intron/TSS1500	-0.0636643	0.220144
DMR	DMR_45	3	-0.324165	4.61109e-81	7	2689207	2689278	AMZ1	5'UTR	-0.378875	-0.235801
DMR	DMR_46	3	0.0854119	4.39058e-83	6	26271488	26271520		TSS1500	-0.00837549	0.244373
DMR	DMR_47	3	0.110347	2.04279e-77	17	75012481	75012506		TSS1500	-0.00694056	0.271237
DMR	DMR_48	3	0.123883	6.42806e-72	2	169694290	169694316	CCDC173	exon	0.0680563	0.171223
DMR	DMR_49	5	-0.179392	3.02332e-117	22	31140445	31140599	PLA2G3	TSS1500/5'UTR	-0.285334	-0.00906711
DMR	DMR_5	2	-0.360825	1.31937e-131	2	96486185	96486288		IGR	-0.365794	-0.355855
DMR	DMR_50	3	-0.317987	6.11514e-73	1	156241618	156241643	PMF1-BGLAP/PMF1	TSS1500	-0.377668	-0.200172
DMR	DMR_51	3	-0.0913867	1.18075e-75	20	45857558	45857577		TSS1500	-0.217878	0.00267527
DMR	DMR_52	4	-0.502235	8.28326e-95	11	4608127	4608202	TRIM68	exon/5'UTR	-0.656467	-0.298257
DMR	DMR_53	3	-0.0466179	1.97327e-73	19	11529137	11529205	ECSIT	5'UTR/TSS1500	-0.191473	0.154926
DMR	DMR_54	4	0.0772498	1.87769e-85	12	88035390	88035418	C12orf29	TSS1500	-0.102038	0.211182
DMR	DMR_55	4	0.0560788	3.49462e-84	18	32470842	32470909		TSS1500	-0.0457577	0.22726
DMR	DMR_56	4	0.0795233	9.86054e-78	22	21630131	21630194		TSS1500	0.0109205	0.193306
DMR	DMR_57	5	0.430133	1.14921e-101	4	98143375	98143595		TSS1500	0.293431	0.564629
DMR	DMR_58	6	-0.0618074	4.1971e-157	12	31729264	31729487		TSS1500	-0.267981	0.011963
DMR	DMR_59	6	-0.433893	3.17122e-112	11	70826730	70826881	SHANK2	intron	-0.584783	-0.347536
DMR	DMR_6	2	0.116508	4.56228e-141	6	168410583	168410607		IGR	-0.023878	0.256895
DMR	DMR_60	5	0.0499838	4.84461e-99	1	230868568	230868628	C1orf198	5'UTR	-0.0174556	0.13825
DMR	DMR_61	6	0.0310903	4.23691e-100	11	2460912	2461073	KCNQ1	TSS1500	-0.0409854	0.192586
DMR	DMR_62	7	0.0328354	8.27543e-105	12	119877281	119877479	CIT	TSS1500/exon	-0.0361727	0.229285
DMR	DMR_63	7	0.0533987	1.76602e-98	6	159789777	159789856	MRPL18	TSS1500	-0.0246557	0.282995
DMR	DMR_7	2	0.315348	7.76688e-100	10	114547792	114547955	ABLIM1	intron	0.261433	0.369263
DMR	DMR_8	2	-0.278341	4.33078e-91	17	42670924	42671087	PLEKHH3	intron	-0.327987	-0.228694
DMR	DMR_9	2	-0.0750646	1.64582e-122	5	119445689	119445711		IGR	-0.213217	0.0630874

### Sheet: DMR_probe
group	site	probeID	estimate	FDR	CHR	start	end	LTBI_mean	RSTR_mean
DMR_probes	DMR_1	cg02398342	-1.43275	0.0613601	17	82750756	82750757	2.57233	1.15262
DMR_probes	DMR_1	cg00809820	-0.710869	0.144372	17	82750637	82750638	0.886879	0.227783
DMR_probes	DMR_1	cg03115019	-0.986342	0.0149584	17	82750403	82750404	3.15744	2.19388
DMR_probes	DMR_1	cg21556178	-0.519149	0.178268	17	82750460	82750461	1.40693	0.934467
DMR_probes	DMR_1	cg22325292	-1.54185	0.0650437	17	82750491	82750492	2.79561	1.32567
DMR_probes	DMR_2	cg11050086	0.218932	0.102365	10	44971115	44971116	2.26378	2.48794
DMR_probes	DMR_2	cg22768678	0.170717	0.241714	10	44971346	44971347	2.47732	2.64802
DMR_probes	DMR_2	cg19989254	-0.0188584	1	10	44971295	44971296	2.49168	2.46158
DMR_probes	DMR_2	cg22738000	0.231453	0.0205403	10	44971230	44971231	3.5348	3.77081
DMR_probes	DMR_3	cg06442199	-0.57232	0.0659622	1	91948787	91948788	0.864334	0.276432
DMR_probes	DMR_3	cg19245011	-0.432008	0.440955	1	91948664	91948665	-1.78484	-2.22592
DMR_probes	DMR_3	cg01515515	-0.807931	0.0836677	1	91948738	91948739	-0.62852	-1.45126
DMR_probes	DMR_4	cg08504407	-0.260993	0.0613601	17	79401524	79401525	-1.3256	-1.58556
DMR_probes	DMR_4	cg00664205	-0.420351	0.261187	17	79401676	79401677	3.06109	2.6504
DMR_probes	DMR_5	cg18946473	-0.355855	0.373162	2	96486288	96486289	-4.64569	-4.96384
DMR_probes	DMR_5	cg19515245	-0.365794	0.0782738	2	96486185	96486186	-4.48856	-4.80175
DMR_probes	DMR_6	cg08345211	0.256895	0.0327122	6	168410607	168410608	3.55512	3.81606
DMR_probes	DMR_6	cg25669593	-0.023878	1	6	168410583	168410584	4.78219	4.77608
DMR_probes	DMR_7	cg07317843	0.369263	0.266723	10	114547955	114547956	0.784746	1.16692
DMR_probes	DMR_7	cg09649347	0.261433	0.134865	10	114547792	114547793	-0.107865	0.14504
DMR_probes	DMR_8	cg10666763	-0.228694	0.178268	17	42671087	42671088	0.165762	-0.0624047
DMR_probes	DMR_8	cg07968906	-0.327987	0.236278	17	42670924	42670925	0.778239	0.460972
DMR_probes	DMR_9	cg00025216	-0.213217	0.0523697	5	119445689	119445690	3.81194	3.60969
DMR_probes	DMR_9	cg19776306	0.0630874	1	5	119445711	119445712	3.60129	3.66779
DMR_probes	DMR_10	cg15057726	-0.0860897	1	3	127598623	127598624	-4.94444	-5.02801
DMR_probes	DMR_10	cg22873083	0.206225	0.0541184	3	127598731	127598732	-5.16304	-4.96432
DMR_probes	DMR_11	cg02518027	0.210641	0.0650437	2	88691215	88691216	-5.34896	-5.12961
DMR_probes	DMR_11	cg13293721	0.0541311	1	2	88691220	88691221	-4.9535	-4.90836
DMR_probes	DMR_12	cg19852344	-0.134768	0.0667163	12	132887359	132887360	-5.71027	-5.84688
DMR_probes	DMR_12	cg19027571	0.0268196	1	12	132887299	132887300	-5.20113	-5.17246
DMR_probes	DMR_13	cg02992586	0.013037	1	17	18299736	18299737	4.04259	4.05741
DMR_probes	DMR_13	cg20676693	-0.132054	0.0667163	17	18299749	18299750	3.7444	3.61611
DMR_probes	DMR_14	cg16138024	-0.2962	0.343367	12	49674771	49674772	-0.156519	-0.427261
DMR_probes	DMR_14	cg19108772	-0.271742	0.228105	12	49674827	49674828	2.41232	2.15664
DMR_probes	DMR_15	cg03991592	0.515888	0.323916	16	253193	253194	-1.44052	-0.977132
DMR_probes	DMR_15	cg02895698	0.697986	0.281008	16	253166	253167	-2.82956	-2.18013
DMR_probes	DMR_16	cg17378803	0.164827	0.394135	2	241881124	241881125	-0.398385	-0.240379
DMR_probes	DMR_16	cg12669473	0.637977	0.235365	2	241881167	241881168	-4.60472	-4.04606
DMR_probes	DMR_17	cg04164716	0.207476	0.0309778	17	45287049	45287050	3.41575	3.60773
DMR_probes	DMR_17	cg14570995	0.0291027	1	17	45287027	45287028	2.75295	2.77013
DMR_probes	DMR_17	cg11864970	0.0146037	1	17	45287001	45287002	3.46698	3.46858
DMR_probes	DMR_18	cg18516619	0.233531	0.102365	17	80833091	80833092	-5.31866	-5.09243
DMR_probes	DMR_18	cg02386420	0.0261076	1	17	80833070	80833071	-5.02738	-5.00183
DMR_probes	DMR_19	cg03721293	-0.312013	0.11019	16	89947970	89947971	-0.390581	-0.669467
DMR_probes	DMR_19	cg04752812	-0.13273	1	16	89947908	89947909	0.0551354	-0.0510432
DMR_probes	DMR_20	cg11999601	-0.531765	0.254459	11	70824894	70824895	-1.82432	-2.30611
DMR_probes	DMR_20	cg03905795	-0.583203	0.375558	11	70824775	70824776	-1.61437	-2.14223
DMR_probes	DMR_20	cg07841070	-0.46999	0.395222	11	70824960	70824961	-1.64569	-2.06383
DMR_probes	DMR_21	cg17022393	-0.225677	0.144372	7	158957250	158957251	3.64504	3.41487
DMR_probes	DMR_21	cg13472359	-0.318981	0.83446	7	158957262	158957263	4.18621	3.85537
DMR_probes	DMR_22	cg03925413	-0.120855	1	20	61570064	61570065	3.04251	2.94552
DMR_probes	DMR_22	cg17301773	-0.135408	0.123253	20	61570069	61570070	3.36228	3.2227
DMR_probes	DMR_23	cg01766850	-0.594952	0.204702	6	170271878	170271879	-1.55522	-2.20853
DMR_probes	DMR_23	cg24039042	-0.508709	0.202366	6	170271859	170271860	-0.836323	-1.40495
DMR_probes	DMR_23	cg09344348	0.0913326	1	6	170271997	170271998	-6.16431	-6.06578
DMR_probes	DMR_24	cg26931296	-0.169256	1	7	151173765	151173766	3.59685	3.43142
DMR_probes	DMR_24	cg06632943	-0.454804	0.12504	7	151173784	151173785	2.90214	2.47319
DMR_probes	DMR_25	cg11869828	0.156632	0.343367	11	116829731	116829732	0.840739	0.992657
DMR_probes	DMR_25	cg20957428	0.226659	0.381945	11	116829720	116829721	0.688136	0.906442
DMR_probes	DMR_26	cg05713859	0.396348	0.143439	5	134904476	134904477	-4.02676	-3.60428
DMR_probes	DMR_26	cg05408284	0.128342	1	5	134904448	134904449	-2.50129	-2.35462
DMR_probes	DMR_27	cg27596707	-0.0476487	1	10	63269408	63269409	-4.32057	-4.375
DMR_probes	DMR_27	cg16951385	0.278768	0.143439	10	63269355	63269356	-5.07459	-4.80007
DMR_probes	DMR_28	cg00674807	0.54418	0.0542239	16	81220802	81220803	-1.48708	-0.924751
DMR_probes	DMR_28	cg07091758	0.388971	0.607534	16	81220604	81220605	1.0445	1.44238
DMR_probes	DMR_28	cg20109624	0.506881	0.366775	16	81220660	81220661	0.546415	1.09312
DMR_probes	DMR_28	cg03406106	0.413099	0.59313	16	81220564	81220565	0.538563	0.967258
DMR_probes	DMR_28	cg21044139	0.49407	0.885779	16	81220534	81220535	1.24318	1.7728
DMR_probes	DMR_29	cg15427002	-0.0542	1	12	111599907	111599908	-4.60369	-4.66416
DMR_probes	DMR_29	cg03904939	-0.325446	0.151148	12	111599926	111599927	-4.37401	-4.69079
DMR_probes	DMR_30	cg09973148	0.02323	1	2	37672212	37672213	-5.50272	-5.48065
DMR_probes	DMR_30	cg23094057	0.0860925	0.161307	2	37672214	37672215	-5.32082	-5.23557
DMR_probes	DMR_31	cg03846249	-0.144002	0.988387	12	130137205	130137206	-1.50934	-1.65173
DMR_probes	DMR_31	cg00459997	-0.279235	0.172109	12	130137176	130137177	-0.587168	-0.880166
DMR_probes	DMR_32	cg16339264	0.120519	0.860719	14	70601085	70601086	-4.98416	-4.85663
DMR_probes	DMR_32	cg07971753	0.198543	0.201162	14	70601075	70601076	-4.96697	-4.78006
DMR_probes	DMR_33	cg25755681	0.211353	0.175171	14	24114586	24114587	-4.87499	-4.67652
DMR_probes	DMR_33	cg13446627	-0.0180532	1	14	24114575	24114576	-5.50765	-5.53377
DMR_probes	DMR_34	cg13749314	-0.260553	0.172109	19	51271412	51271413	0.491699	0.259883
DMR_probes	DMR_34	cg15497724	-0.38015	0.0667163	19	51271123	51271124	2.12536	1.7685
DMR_probes	DMR_34	cg01718065	-0.37491	0.687846	19	51271175	51271176	2.21532	1.87383
DMR_probes	DMR_34	cg04420569	-0.146315	0.977031	19	51271010	51271011	3.40683	3.25074
DMR_probes	DMR_34	cg14884932	-0.301184	0.722673	19	51271197	51271198	2.08415	1.80287
DMR_probes	DMR_34	cg14724749	-0.31604	0.618152	19	51271338	51271339	1.2998	0.999773
DMR_probes	DMR_35	cg14346046	-0.86799	0.183101	11	27473245	27473246	1.61583	0.793347
DMR_probes	DMR_35	cg24451363	-0.589865	0.698689	11	27473218	27473219	-1.21255	-1.76393
DMR_probes	DMR_35	cg06731443	-0.967966	0.557702	11	27473163	27473164	-1.69102	-2.61858
DMR_probes	DMR_36	cg21487099	-0.25177	0.446906	5	1201493	1201494	2.42512	2.17908
DMR_probes	DMR_36	cg09837037	-0.173665	0.455369	5	1201487	1201488	5.56436	5.38332
DMR_probes	DMR_37	cg09168692	-0.290886	0.664545	1	7827500	7827501	0.57524	0.321848
DMR_probes	DMR_37	cg04767226	-0.567029	0.486672	1	7827415	7827416	1.58732	1.12219
DMR_probes	DMR_37	cg17724687	-0.789146	0.409064	1	7827286	7827287	2.963	2.29869
DMR_probes	DMR_37	cg08926642	-0.8622	0.286569	1	7827395	7827396	2.32899	1.60291
DMR_probes	DMR_38	cg00237086	-0.012722	1	8	6938977	6938978	3.46993	3.45306
DMR_probes	DMR_38	cg19401149	0.0127143	1	8	6939096	6939097	2.38893	2.41435
DMR_probes	DMR_38	cg06617936	0.195982	0.108111	8	6939030	6939031	1.58046	1.7766
DMR_probes	DMR_39	cg10872641	-0.3626	0.471626	7	91881283	91881284	1.41949	1.1033
DMR_probes	DMR_39	cg09669835	-0.342176	0.330854	7	91881186	91881187	-0.676917	-0.972765
DMR_probes	DMR_39	cg01785046	-0.649253	0.374617	7	91881133	91881134	-2.32235	-2.92172
DMR_probes	DMR_39	cg16284459	-0.335222	0.751058	7	91881091	91881092	-2.90661	-3.24755
DMR_probes	DMR_40	cg21849575	-0.035699	1	2	219496187	219496188	0.343648	0.305617
DMR_probes	DMR_40	cg08669973	-0.297376	0.111988	2	219496241	219496242	1.02209	0.749496
DMR_probes	DMR_40	cg02549182	-0.156848	1	2	219496341	219496342	2.41932	2.27292
DMR_probes	DMR_41	cg18062356	-0.18582	0.102365	20	34873518	34873519	3.63828	3.4618
DMR_probes	DMR_41	cg07148914	0.223426	0.195871	20	34873032	34873033	-5.14597	-4.9355
DMR_probes	DMR_41	cg07242267	0.0187099	1	20	34873040	34873041	-5.24251	-5.2194
DMR_probes	DMR_41	cg07957953	-0.031882	1	20	34873062	34873063	-5.47879	-5.50506
DMR_probes	DMR_41	cg03455912	0.0480142	1	20	34873478	34873479	3.72553	3.77787
DMR_probes	DMR_42	cg24315188	-0.288926	0.125293	7	77799532	77799533	-4.3348	-4.62558
DMR_probes	DMR_42	cg04320354	0.0982419	1	7	77799509	77799510	-4.92063	-4.85173
DMR_probes	DMR_42	cg16431610	-0.0183916	1	7	77799502	77799503	-5.8338	-5.84946
DMR_probes	DMR_43	cg13760252	0.0796203	0.443286	19	5455489	5455490	4.81856	4.89784
DMR_probes	DMR_43	cg27209278	0.0217251	1	19	5455471	5455472	5.14476	5.16554
DMR_probes	DMR_43	cg08117431	0.117422	0.288447	19	5455486	5455487	4.48047	4.59126
DMR_probes	DMR_44	cg13363525	0.220144	0.0613601	12	53220703	53220704	-5.50819	-5.28341
DMR_probes	DMR_44	cg04228764	0.111515	0.931409	12	53220716	53220717	-5.26609	-5.15242
DMR_probes	DMR_44	cg01585686	-0.0636643	1	12	53220617	53220618	-5.29313	-5.36548
DMR_probes	DMR_44	cg15694004	-0.0265463	1	12	53220591	53220592	-5.57501	-5.60278
DMR_probes	DMR_45	cg18285681	-0.357819	0.456102	7	2689207	2689208	-2.5053	-2.82995
DMR_probes	DMR_45	cg17317003	-0.378875	0.30866	7	2689250	2689251	-1.95307	-2.29859
DMR_probes	DMR_45	cg00881207	-0.235801	0.984713	7	2689278	2689279	-1.75617	-1.96251
DMR_probes	DMR_46	cg14273822	0.244373	0.143439	6	26271488	26271489	-5.17192	-4.9214
DMR_probes	DMR_46	cg00036011	0.0202378	1	6	26271490	26271491	-5.49348	-5.47476
DMR_probes	DMR_46	cg23229820	-0.00837549	1	6	26271520	26271521	-5.15046	-5.13665
DMR_probes	DMR_47	cg11263584	0.271237	0.144793	17	75012492	75012493	-5.4853	-5.21525
DMR_probes	DMR_47	cg22781525	-0.00694056	1	17	75012506	75012507	-5.93299	-5.93636
DMR_probes	DMR_47	cg23375783	0.0667448	1	17	75012481	75012482	-3.46407	-3.40342
DMR_probes	DMR_48	cg10657739	0.171223	0.544403	2	169694299	169694300	-4.84909	-4.67969
DMR_probes	DMR_48	cg19763735	0.13237	0.303859	2	169694316	169694317	-3.89154	-3.75487
DMR_probes	DMR_48	cg12542238	0.0680563	1	2	169694290	169694291	-5.23556	-5.16819
DMR_probes	DMR_49	cg00727590	-0.182344	0.195871	22	31140563	31140564	-1.3225	-1.49148
DMR_probes	DMR_49	cg05815196	-0.16132	0.475102	22	31140554	31140555	-0.625457	-0.77833
DMR_probes	DMR_49	cg25137841	-0.00906711	1	22	31140599	31140600	0.622853	0.589371
DMR_probes	DMR_49	cg25937577	-0.258897	0.803348	22	31140490	31140491	-0.60111	-0.85192
DMR_probes	DMR_49	cg08457421	-0.285334	0.478697	22	31140445	31140446	3.30639	3.04266
DMR_probes	DMR_50	cg14663278	-0.200172	0.419925	1	156241618	156241619	1.14548	0.944169
DMR_probes	DMR_50	cg24843609	-0.377668	0.943795	1	156241643	156241644	-1.06632	-1.43319
DMR_probes	DMR_50	cg11580676	-0.376121	0.472722	1	156241624	156241625	2.37599	1.99493
DMR_probes	DMR_51	cg00675039	-0.217878	0.201162	20	45857569	45857570	-5.21772	-5.42156
DMR_probes	DMR_51	cg15566619	0.00267527	1	20	45857577	45857578	-5.08205	-5.07131
DMR_probes	DMR_51	cg09719331	-0.0589573	1	20	45857558	45857559	-5.08198	-5.13909
DMR_probes	DMR_52	cg09133563	-0.298257	0.458869	11	4608127	4608128	-3.38311	-3.66648
DMR_probes	DMR_52	cg26847010	-0.535485	0.45014	11	4608186	4608187	-3.89065	-4.35366
DMR_probes	DMR_52	cg00364778	-0.656467	0.657676	11	4608180	4608181	-5.07031	-5.65577
DMR_probes	DMR_52	cg16469099	-0.518731	0.717741	11	4608202	4608203	-4.95714	-5.4265
DMR_probes	DMR_53	cg07953034	0.154926	0.475102	19	11529137	11529138	-5.29533	-5.14343
DMR_probes	DMR_53	cg25576352	-0.191473	0.456102	19	11529196	11529197	-4.88062	-5.06544
DMR_probes	DMR_53	cg18076500	-0.103307	1	19	11529205	11529206	-4.6986	-4.80403
DMR_probes	DMR_54	cg25352908	-0.102038	1	12	88035401	88035402	-4.54784	-4.65887
DMR_probes	DMR_54	cg11557823	0.207922	1	12	88035390	88035391	-2.44944	-2.23474
DMR_probes	DMR_54	cg16445026	0.211182	0.111988	12	88035418	88035419	-5.13484	-4.93734
DMR_probes	DMR_54	cg06185657	-0.00806701	1	12	88035397	88035398	-4.20476	-4.22445
DMR_probes	DMR_55	cg14087004	0.22726	0.123253	18	32470855	32470856	-5.09891	-4.86359
DMR_probes	DMR_55	cg10116624	-0.0457577	1	18	32470842	32470843	-4.92264	-4.96745
DMR_probes	DMR_55	cg14279702	0.0266321	1	18	32470896	32470897	-3.75436	-3.72142
DMR_probes	DMR_55	cg12692042	0.0161811	1	18	32470909	32470910	-5.9085	-5.89087
DMR_probes	DMR_56	cg11654148	0.05113	1	22	21630194	21630195	-5.41674	-5.35657
DMR_probes	DMR_56	cg05046821	0.193306	0.12399	22	21630179	21630180	-5.20049	-5.01401
DMR_probes	DMR_56	cg22858872	0.0109205	1	22	21630192	21630193	-4.84689	-4.84612
DMR_probes	DMR_56	cg17532779	0.0627363	1	22	21630131	21630132	-5.89441	-5.84344
DMR_probes	DMR_57	cg25414656	0.472283	0.635376	4	98143375	98143376	-4.48721	-4.03153
DMR_probes	DMR_57	cg18180107	0.293431	0.938914	4	98143422	98143423	-4.47402	-4.19508
DMR_probes	DMR_57	cg00999950	0.37635	0.524783	4	98143390	98143391	-5.3108	-4.94858
DMR_probes	DMR_57	cg03467027	0.564629	0.366078	4	98143452	98143453	-5.36615	-4.83646
DMR_probes	DMR_57	cg07917127	0.44397	0.512345	4	98143595	98143596	-3.96738	-3.52675
DMR_probes	DMR_58	cg09917807	0.011963	1	12	31729348	31729349	-4.603	-4.59417
DMR_probes	DMR_58	cg14202610	-0.0655314	1	12	31729346	31729347	-4.01811	-4.07302
DMR_probes	DMR_58	cg12563240	0.00654094	1	12	31729264	31729265	-5.15849	-5.16365
DMR_probes	DMR_58	cg07007050	-0.267981	0.0343071	12	31729356	31729357	-3.5763	-3.83308
DMR_probes	DMR_58	cg16014770	-0.013551	1	12	31729487	31729488	-5.42979	-5.40641
DMR_probes	DMR_58	cg18813353	-0.042285	1	12	31729269	31729270	-5.33767	-5.38058
DMR_probes	DMR_59	cg09726240	-0.367097	0.640963	11	70826773	70826774	-1.03094	-1.38315
DMR_probes	DMR_59	cg06039161	-0.347536	0.603183	11	70826730	70826731	-1.728	-2.06771
DMR_probes	DMR_59	cg01655356	-0.412542	0.512022	11	70826736	70826737	-1.61571	-2.01849
DMR_probes	DMR_59	cg26591930	-0.584783	0.722673	11	70826881	70826882	-3.00729	-3.58792
DMR_probes	DMR_59	cg25456593	-0.404847	0.664545	11	70826753	70826754	-1.39666	-1.79663
DMR_probes	DMR_59	cg11480627	-0.486555	0.412205	11	70826771	70826772	-1.23328	-1.71286
DMR_probes	DMR_60	cg10348643	0.0135269	1	1	230868628	230868629	-5.04575	-5.03426
DMR_probes	DMR_60	cg05938705	0.13825	0.0856694	1	230868613	230868614	-5.06804	-4.93564
DMR_probes	DMR_60	cg19729672	0.0621623	1	1	230868623	230868624	-4.85442	-4.79434
DMR_probes	DMR_60	cg19085699	0.0534356	1	1	230868568	230868569	-2.69545	-2.6395
DMR_probes	DMR_60	cg10333268	-0.0174556	1	1	230868580	230868581	-5.31226	-5.32286
DMR_probes	DMR_61	cg03118430	0.0273066	1	11	2461003	2461004	3.68458	3.71645
DMR_probes	DMR_61	cg07210454	-0.00875474	1	11	2461073	2461074	2.28234	2.27916
DMR_probes	DMR_61	cg03170016	0.0388534	1	11	2460912	2460913	1.50563	1.53371
DMR_probes	DMR_61	cg26709929	0.192586	0.0802401	11	2461010	2461011	2.7957	2.99959
DMR_probes	DMR_61	cg25741120	-0.0409854	1	11	2460993	2460994	3.5706	3.52968
DMR_probes	DMR_61	cg17291157	-0.0224644	1	11	2461054	2461055	2.89772	2.88762
DMR_probes	DMR_62	cg20982475	0.229285	0.0667163	12	119877340	119877341	-5.02379	-4.81191
DMR_probes	DMR_62	cg19988880	0.0551007	1	12	119877479	119877480	-4.45163	-4.41016
DMR_probes	DMR_62	cg11345172	0.00279605	1	12	119877329	119877330	-5.10835	-5.0983
DMR_probes	DMR_62	cg25499017	0.0045343	1	12	119877358	119877359	-5.55043	-5.54082
DMR_probes	DMR_62	cg22526288	-0.0250676	1	12	119877364	119877365	-5.41982	-5.44168
DMR_probes	DMR_62	cg20258154	-0.0361727	1	12	119877325	119877326	-6.44633	-6.48854
DMR_probes	DMR_62	cg06586923	-0.00062753	1	12	119877281	119877282	-3.95865	-3.94631
DMR_probes	DMR_63	cg20673506	-0.00335917	1	6	159789856	159789857	-3.59548	-3.60203
DMR_probes	DMR_63	cg24095088	-0.0246557	1	6	159789842	159789843	-4.53011	-4.52894
DMR_probes	DMR_63	cg23570391	0.0245043	1	6	159789850	159789851	-3.9007	-3.87205
DMR_probes	DMR_63	cg27225571	0.0269354	1	6	159789779	159789780	-5.06669	-5.04333
DMR_probes	DMR_63	cg18116600	0.0149418	1	6	159789785	159789786	-4.52079	-4.50293
DMR_probes	DMR_63	cg24503272	0.282995	0.0759631	6	159789799	159789800	-4.00825	-3.73286
DMR_probes	DMR_63	cg20324256	0.0524288	1	6	159789777	159789778	-5.80011	-5.73913
