## Supplementary material for "Epigenetic programming of host lipid metabolism associates with resistance to TST/IGRA conversion after exposure to *Mycobacterium tuberculosis*": Table S2

gs_cat	gs_subcat	pathway	GOID	GO_group	group_in_pathway	size_pathway	k/K	FDR	genes
C5	GO:BP	GOBP_BIOLOGICAL_PROCESS_INVOLVED_IN_INTRASPECIES_INTERACTION_BETWEEN_ORGANISMS	GO:0051703	Other	3	54	0.05555555555555555	0.0664117902905998	c("RPTOR", "SHANK2", "KCNQ1")
C5	GO:BP	GOBP_NEGATIVE_REGULATION_OF_HIPPO_SIGNALING	GO:0035331	Hippo signaling	2	13	0.15384615384615385	0.0664117902905998	c("SHANK2", "CIT")
C5	GO:BP	GOBP_HIGH_DENSITY_LIPOPROTEIN_PARTICLE_REMODELING	GO:0034375	HDL remodeling	2	16	0.125	0.0664117902905998	c("APOC3", "PLA2G3")
C5	GO:BP	GOBP_REGULATION_OF_HIPPO_SIGNALING	GO:0035330	Hippo signaling	2	21	0.09523809523809523	0.09245819246535517	c("SHANK2", "CIT")
C5	GO:BP	GOBP_PROTEIN_CONTAINING_COMPLEX_REMODELING	GO:0034367	HDL remodeling	2	33	0.06060606060606061	0.16685415432001915	c("APOC3", "PLA2G3")
C5	GO:BP	GOBP_HIPPO_SIGNALING	GO:0035329	Hippo signaling	2	40	0.05	0.17922638858882436	c("SHANK2", "CIT")
C5	GO:BP	GOBP_LIPID_EXPORT_FROM_CELL	GO:0140353	Lipid export	2	43	0.046511627906976744	0.17922638858882436	c("PLA2G3", "KCNQ1")
C5	GO:BP	GOBP_RHYTHMIC_BEHAVIOR	GO:0007622	Other	2	45	0.044444444444444446	0.17922638858882436	c("PER3", "KCNQ1")
C5	GO:BP	GOBP_COCHLEA_DEVELOPMENT	GO:0090102	Other	2	49	0.04081632653061224	0.17922638858882436	c("MCM2", "KCNQ1")
C5	GO:BP	GOBP_PROTEIN_LIPID_COMPLEX_SUBUNIT_ORGANIZATION	GO:0071825	HDL remodeling	2	49	0.04081632653061224	0.17922638858882436	c("APOC3", "PLA2G3")
C5	GO:BP	GOBP_REGULATION_OF_FATTY_ACID_BIOSYNTHETIC_PROCESS	GO:0042304	Fatty acid biosynthesis	2	49	0.04081632653061224	0.17922638858882436	c("APOC3", "PLA2G3")
