## Supplementary material for "Epigenetic programming of host lipid metabolism associates with resistance to TST/IGRA conversion after exposure to *Mycobacterium tuberculosis*": Table S3

Gene	Annotation	DMR	Total probes	Probe log2 M fold change RSTR - LTBI	Mean DMR log2 M fold change RSTR - LTBI
ABLIM1	body	DMR 7	2	+	(+)
AC053503.11	TSS1500	DMR 40	3	-	(-)
ACSS2	TSS1500	DMR 41	5	+/-	(+)
AMZ1	5'UTR	DMR 45	3	-	(-)
APOC3	TSS1500	DMR 25	2	+	(+)
C10orf10	body	DMR 2	4	+/-	(+)
C12orf29	TSS1500	DMR 54	4	+/-	(+)
C1orf198	5'UTR	DMR 60	5	+/-	(+)
CCDC173	exon	DMR 48	3	+	(+)
CDC42EP3	TSS1500	DMR 30	2	+	(+)
CDH4	body	DMR 22	2	-	(-)
CHFR	5'UTR/body	DMR 12	2	+/-	(-)
CIT	TSS1500/exon	DMR 62	7	+/-	(+)
CTD-2540L5.5	TSS1500	DMR 32	2	+	(+)
DCAF11	TSS1500	DMR 33	2	+/-	(+)
DEF8	TSS1500	DMR 19	2	-	(-)
ECSIT	TSS1500/5'UTR	DMR 53	3	+/-	(-)
FMNL3	body	DMR 14	2	-	(-)
FN3K	TSS1500/body	DMR 1	5	-	(-)
ITFG3	5'UTR	DMR 15	2	+	(+)
JMJD1C	body	DMR 27	2	+/-	(+)
KCNQ1	TSS1500	DMR 61	6	+/-	(+)
MAP3K14	exon	DMR 17	3	+	(+)
MCM2	body	DMR 10	2	+/-	(+)
MRPL18	TSS1500	DMR 63	7	+/-	(+)
NRL	TSS1500	DMR 33	2	+/-	(+)
PER3	body	DMR 37	4	-	(-)
PHTF2	5'UTR	DMR 42	3	+/-	(-)
PLA2G3	TSS1500/5'UTR	DMR 49	5	-	(-)
PLEKHH3	body	DMR 8	2	-	(-)
PMF1	TSS1500	DMR 50	3	-	(-)
PMF1-BGLAP	TSS1500	DMR 50	3	-	(-)
RARG	TSS1500/body	DMR 44	4	+/-	(+)
RASSF4	body	DMR 2	4	+/-	(+)
RBFOX3	5'UTR	DMR 4	2	-	(-)
RP11-159H22.2	TSS1500/body	DMR 35	3	-	(-)
RP11-686G8.2	TSS1500	DMR 29	2	-	(-)
RP3-467L1.4	body	DMR 37	4	-	(-)
RPTOR	body	DMR 18	2	+	(+)
SHANK2	body	DMR 20	3	-	(-)
SHANK2	body	DMR 59	6	-	(-)
SPEG	TSS1500	DMR 40	3	-	(-)
TOP3A	body	DMR 13	2	+/-	(-)
TRIM68	5'UTR/exon	DMR 52	4	-	(-)
ZNRF4	5'UTR	DMR 43	3	+	(+)
