## Supplementary material for "Epigenetic programming of host lipid metabolism associates with resistance to TST/IGRA conversion after exposure to *Mycobacterium tuberculosis*": Table S4

### Sheet: MDM-IFN-GSEA
group	pathway	pval	NES	leadingEdge
IFNA8	GOBP_HIGH_DENSITY_LIPOPROTEIN_PARTICLE_REMODELING	0.362007	1.0897	ENSG00000087237, ENSG00000166035, ENSG00000158874, ENSG00000204444
IFNL1	GOBP_HIGH_DENSITY_LIPOPROTEIN_PARTICLE_REMODELING	0.35689	1.10389	ENSG00000166035, ENSG00000118137, ENSG00000160179, ENSG00000087237, ENSG00000204444, ENSG00000158874, ENSG00000154265, ENSG00000100979
IFNb	GOBP_HIGH_DENSITY_LIPOPROTEIN_PARTICLE_REMODELING	0.251309	1.18207	ENSG00000087237, ENSG00000118137, ENSG00000158874, ENSG00000204444, ENSG00000166035
IFNe	GOBP_HIGH_DENSITY_LIPOPROTEIN_PARTICLE_REMODELING	0.0979381	1.37532	ENSG00000158874, ENSG00000101670, ENSG00000087237, ENSG00000204444
IFNg	GOBP_HIGH_DENSITY_LIPOPROTEIN_PARTICLE_REMODELING	0.473198	0.989037	ENSG00000087237, ENSG00000158874, ENSG00000118137, ENSG00000166035
IFNA8	GOBP_HIPPO_SIGNALING	0.0493827	1.44274	ENSG00000114019, ENSG00000197905, ENSG00000151748, ENSG00000034152, ENSG00000104375, ENSG00000151967, ENSG00000160602, ENSG00000150457, ENSG00000173542, ENSG00000114978, ENSG00000018408, ENSG00000166025, ENSG00000075413, ENSG00000101109, ENSG00000137693
IFNL1	GOBP_HIPPO_SIGNALING	0.0791246	1.34796	ENSG00000283154, ENSG00000196159, ENSG00000197905, ENSG00000129474, ENSG00000074219, ENSG00000114019, ENSG00000113645, ENSG00000120162
IFNb	GOBP_HIPPO_SIGNALING	0.085443	1.36019	ENSG00000114019, ENSG00000197905, ENSG00000151748, ENSG00000283154, ENSG00000150457, ENSG00000104375, ENSG00000160602, ENSG00000144791, ENSG00000196159, ENSG00000114978, ENSG00000151967, ENSG00000131023, ENSG00000166025, ENSG00000173542, ENSG00000034152
IFNe	GOBP_HIPPO_SIGNALING	0.0706076	1.36759	ENSG00000283154, ENSG00000129474, ENSG00000114019, ENSG00000197905, ENSG00000126016, ENSG00000137693, ENSG00000047644, ENSG00000074219, ENSG00000034152, ENSG00000160602, ENSG00000151748, ENSG00000018408
IFNg	GOBP_HIPPO_SIGNALING	0.0486577	1.48613	ENSG00000114019, ENSG00000197905, ENSG00000126016, ENSG00000120162, ENSG00000104375, ENSG00000151748, ENSG00000047644, ENSG00000144791, ENSG00000150457, ENSG00000114978, ENSG00000131023, ENSG00000113645, ENSG00000283154, ENSG00000173542
IFNA8	GOBP_LIPID_EXPORT_FROM_CELL	0.00458716	1.89526	ENSG00000078401, ENSG00000167034, ENSG00000173918, ENSG00000137869, ENSG00000089041, ENSG00000007171, ENSG00000120659, ENSG00000122641, ENSG00000108984, ENSG00000116711, ENSG00000174804, ENSG00000135124, ENSG00000144891
IFNL1	GOBP_LIPID_EXPORT_FROM_CELL	0.586207	0.927152	ENSG00000007171, ENSG00000148344, ENSG00000137869, ENSG00000115138, ENSG00000120659, ENSG00000173918, ENSG00000166573, ENSG00000069482, ENSG00000108984, ENSG00000174697, ENSG00000135744
IFNb	GOBP_LIPID_EXPORT_FROM_CELL	0.429245	1.01874	ENSG00000137869, ENSG00000167034, ENSG00000108984, ENSG00000078401, ENSG00000174804, ENSG00000089041, ENSG00000173918, ENSG00000007171, ENSG00000120659, ENSG00000116711, ENSG00000135124, ENSG00000069482
IFNe	GOBP_LIPID_EXPORT_FROM_CELL	0.196774	1.22439	ENSG00000137869, ENSG00000078401, ENSG00000173918, ENSG00000167034, ENSG00000166573, ENSG00000089041, ENSG00000164404, ENSG00000115008, ENSG00000115138, ENSG00000135124, ENSG00000116711, ENSG00000148344, ENSG00000108984
IFNg	GOBP_LIPID_EXPORT_FROM_CELL	0.497496	0.974983	ENSG00000078401, ENSG00000167034, ENSG00000089041, ENSG00000120659, ENSG00000116711, ENSG00000007171, ENSG00000122641, ENSG00000173918, ENSG00000135124, ENSG00000137869, ENSG00000069482
IFNA8	GOBP_NEGATIVE_REGULATION_OF_HIPPO_SIGNALING	0.94702	-0.596025	ENSG00000142279, ENSG00000122966, ENSG00000112062
IFNL1	GOBP_NEGATIVE_REGULATION_OF_HIPPO_SIGNALING	0.619469	0.889385	ENSG00000129474, ENSG00000113645, ENSG00000122966, ENSG00000144560, ENSG00000047644, ENSG00000144791
IFNb	GOBP_NEGATIVE_REGULATION_OF_HIPPO_SIGNALING	0.966725	0.538807	ENSG00000144791, ENSG00000034152, ENSG00000075413, ENSG00000113645, ENSG00000151718, ENSG00000047644
IFNe	GOBP_NEGATIVE_REGULATION_OF_HIPPO_SIGNALING	0.47007	1.00219	ENSG00000129474, ENSG00000047644, ENSG00000034152, ENSG00000144791, ENSG00000075413
IFNg	GOBP_NEGATIVE_REGULATION_OF_HIPPO_SIGNALING	0.990602	0.44983	ENSG00000047644, ENSG00000144791, ENSG00000113645, ENSG00000151718, ENSG00000034152
IFNA8	GOBP_PROTEIN_CONTAINING_COMPLEX_REMODELING	0.663974	0.854639	ENSG00000087237, ENSG00000166035, ENSG00000158874, ENSG00000144891, ENSG00000204444
IFNL1	GOBP_PROTEIN_CONTAINING_COMPLEX_REMODELING	0.8726	0.742502	ENSG00000110243, ENSG00000166035, ENSG00000118137, ENSG00000135744, ENSG00000160179
IFNb	GOBP_PROTEIN_CONTAINING_COMPLEX_REMODELING	0.271545	1.17014	ENSG00000087237, ENSG00000118137, ENSG00000138823, ENSG00000110243, ENSG00000158874, ENSG00000204444, ENSG00000166035
IFNe	GOBP_PROTEIN_CONTAINING_COMPLEX_REMODELING	0.764557	-0.821772	ENSG00000069764, ENSG00000234906, ENSG00000138823
IFNg	GOBP_PROTEIN_CONTAINING_COMPLEX_REMODELING	0.538053	0.942422	ENSG00000087237, ENSG00000110243, ENSG00000138823, ENSG00000158874, ENSG00000118137, ENSG00000166035
IFNA8	GOBP_PROTEIN_LIPID_COMPLEX_SUBUNIT_ORGANIZATION	0.447368	1.00457	ENSG00000168389, ENSG00000087237, ENSG00000166035, ENSG00000158874, ENSG00000144891, ENSG00000126003, ENSG00000204444, ENSG00000165029, ENSG00000057252
IFNL1	GOBP_PROTEIN_LIPID_COMPLEX_SUBUNIT_ORGANIZATION	0.922813	0.72013	ENSG00000110243, ENSG00000166035, ENSG00000118137, ENSG00000135744, ENSG00000160179, ENSG00000142875, ENSG00000087237, ENSG00000204444, ENSG00000158874, ENSG00000154265, ENSG00000072062
IFNb	GOBP_PROTEIN_LIPID_COMPLEX_SUBUNIT_ORGANIZATION	0.496	0.978633	ENSG00000087237, ENSG00000118137, ENSG00000138823, ENSG00000110243, ENSG00000158874, ENSG00000204444, ENSG00000166035, ENSG00000136717, ENSG00000057252, ENSG00000213398
IFNe	GOBP_PROTEIN_LIPID_COMPLEX_SUBUNIT_ORGANIZATION	0.872774	-0.763576	ENSG00000069764, ENSG00000234906, ENSG00000138823
IFNg	GOBP_PROTEIN_LIPID_COMPLEX_SUBUNIT_ORGANIZATION	0.798319	0.801066	ENSG00000087237, ENSG00000110243, ENSG00000138823, ENSG00000158874, ENSG00000118137, ENSG00000166035, ENSG00000111684, ENSG00000136717
IFNA8	GOBP_REGULATION_OF_FATTY_ACID_BIOSYNTHETIC_PROCESS	0.665615	0.857559	ENSG00000079385, ENSG00000025434, ENSG00000073756, ENSG00000101986, ENSG00000125629, ENSG00000167910, ENSG00000135046, ENSG00000012660, ENSG00000186480
IFNL1	GOBP_REGULATION_OF_FATTY_ACID_BIOSYNTHETIC_PROCESS	0.0528109	1.40375	ENSG00000110243, ENSG00000101200, ENSG00000173208, ENSG00000118137, ENSG00000079385
IFNb	GOBP_REGULATION_OF_FATTY_ACID_BIOSYNTHETIC_PROCESS	0.663462	0.871712	ENSG00000079385, ENSG00000118137, ENSG00000110243, ENSG00000101986, ENSG00000025434, ENSG00000186480
IFNe	GOBP_REGULATION_OF_FATTY_ACID_BIOSYNTHETIC_PROCESS	0.751634	0.818709	ENSG00000079385, ENSG00000025434, ENSG00000110243, ENSG00000167910, ENSG00000009950, ENSG00000101986, ENSG00000012660
IFNg	GOBP_REGULATION_OF_FATTY_ACID_BIOSYNTHETIC_PROCESS	0.633277	0.891696	ENSG00000079385, ENSG00000073756, ENSG00000110243, ENSG00000123684, ENSG00000186480, ENSG00000118137, ENSG00000107566
IFNA8	GOBP_REGULATION_OF_HIPPO_SIGNALING	0.971014	-0.583897	ENSG00000142279, ENSG00000122966, ENSG00000112062, ENSG00000120162, ENSG00000186575
IFNL1	GOBP_REGULATION_OF_HIPPO_SIGNALING	0.258562	1.16603	ENSG00000283154, ENSG00000129474, ENSG00000113645, ENSG00000120162, ENSG00000122966, ENSG00000144560, ENSG00000047644
IFNb	GOBP_REGULATION_OF_HIPPO_SIGNALING	0.469595	0.978506	ENSG00000283154, ENSG00000160602, ENSG00000144791, ENSG00000151967, ENSG00000034152, ENSG00000075413, ENSG00000113645, ENSG00000151718, ENSG00000047644
IFNe	GOBP_REGULATION_OF_HIPPO_SIGNALING	0.158703	1.28061	ENSG00000283154, ENSG00000129474, ENSG00000047644, ENSG00000034152, ENSG00000160602
IFNg	GOBP_REGULATION_OF_HIPPO_SIGNALING	0.790741	0.770221	ENSG00000120162, ENSG00000047644, ENSG00000144791, ENSG00000113645, ENSG00000283154, ENSG00000151718, ENSG00000034152, ENSG00000151923

### Sheet: MTB-RSTR-GSEA
group	pathway	pval	NES	leadingEdge
MEDIA RSTR - MEDIA LTBI	GOBP_HIGH_DENSITY_LIPOPROTEIN_PARTICLE_REMODELING	0.613057	-0.895711	CETP, APOE, ABCA5, LCAT, LIPC, APOC1, APOA2
TB LTBI - MEDIA LTBI	GOBP_HIGH_DENSITY_LIPOPROTEIN_PARTICLE_REMODELING	0.491607	-0.94696	SCARB1
TB RSTR - MEDIA RSTR	GOBP_HIGH_DENSITY_LIPOPROTEIN_PARTICLE_REMODELING	0.4575	-1.00617	SCARB1
TB RSTR - TB LTBI	GOBP_HIGH_DENSITY_LIPOPROTEIN_PARTICLE_REMODELING	0.188862	1.25801	APOA2, PLTP, LIPC, APOM, ABCG1
MEDIA RSTR - MEDIA LTBI	GOBP_HIPPO_SIGNALING	0.423448	-1.04477	WWC1, TEAD2, AMOT, AJUBA, AMOTL2, WWTR1
TB LTBI - MEDIA LTBI	GOBP_HIPPO_SIGNALING	0.197443	1.20082	AMOTL2, MAP2K3, SAV1, TEAD3, MOB3B, AMOT, STK3, LATS2, AMOTL1, FAT4, MARK3, SCHIP1
TB RSTR - MEDIA RSTR	GOBP_HIPPO_SIGNALING	0.139013	1.30265	AMOTL2, MAP2K3, SAV1, MOB3B, TEAD3, AMOTL1, WWC1, AMOT, STK3, WWTR1, LATS2
TB RSTR - TB LTBI	GOBP_HIPPO_SIGNALING	0.0203488	1.57424	WWTR1, AMOTL1, CIT, MOB3B, DCHS1, AMOTL2, TEAD3, WWC2, WWC1, FAT4
MEDIA RSTR - MEDIA LTBI	GOBP_LIPID_EXPORT_FROM_CELL	0.331044	-1.10584	PTGES, INHBA, FZD4, GDF9, C1QTNF1, POMC, EDN1, LEP, NKX3-1, IL1B, GAL
TB LTBI - MEDIA LTBI	GOBP_LIPID_EXPORT_FROM_CELL	0.00143062	2.12253	INHBA, IL1A, IL1B, C1QTNF1, NKX3-1, EDN1, P2RX7, SPP1, BMP6, PTGES, GAL, P2RX4
TB RSTR - MEDIA RSTR	GOBP_LIPID_EXPORT_FROM_CELL	0.00149031	2.1232	INHBA, IL1B, IL1A, C1QTNF1, NKX3-1, EDN1, BMP6, SPP1, PTGES, P2RX7, CYP19A1, GAL, P2RX4, FZD4
TB RSTR - TB LTBI	GOBP_LIPID_EXPORT_FROM_CELL	0.00289855	1.86717	RETN, BMP6, CYP19A1, LEP, SPP1, IL1B, IL1A, FZD4, KCNQ1, MIF, GDF9, C1QTNF1, PTGES
MEDIA RSTR - MEDIA LTBI	GOBP_NEGATIVE_REGULATION_OF_HIPPO_SIGNALING	0.407643	-1.06645	WWC1, AJUBA
TB LTBI - MEDIA LTBI	GOBP_NEGATIVE_REGULATION_OF_HIPPO_SIGNALING	0.40048	-1.03378	LIMD1, CIT, MAPK14
TB RSTR - MEDIA RSTR	GOBP_NEGATIVE_REGULATION_OF_HIPPO_SIGNALING	0.76	-0.7643	LIMD1, CIT, MAPK14
TB RSTR - TB LTBI	GOBP_NEGATIVE_REGULATION_OF_HIPPO_SIGNALING	0.140436	1.32429	CIT, WWC2, WWC1, MAP2K3, MAPK14, WWC3, MARK3
MEDIA RSTR - MEDIA LTBI	GOBP_PROTEIN_CONTAINING_COMPLEX_REMODELING	0.61919	-0.895671	CETP, APOE, LPL, ABCA5, LCAT, LIPC, APOC2, APOC1, APOA2
TB LTBI - MEDIA LTBI	GOBP_PROTEIN_CONTAINING_COMPLEX_REMODELING	0.853736	0.71104	LPL, CETP, ABCA5
TB RSTR - MEDIA RSTR	GOBP_PROTEIN_CONTAINING_COMPLEX_REMODELING	0.812987	-0.746603	SCARB1
TB RSTR - TB LTBI	GOBP_PROTEIN_CONTAINING_COMPLEX_REMODELING	0.219451	1.23105	APOA2, PLTP, LIPC, MPO, APOM, ABCG1
MEDIA RSTR - MEDIA LTBI	GOBP_PROTEIN_LIPID_COMPLEX_SUBUNIT_ORGANIZATION	0.641562	-0.886047	CETP, APOE, LPL, ABCA5, LCAT, LIPC, ABCA1, APOC2, ABCA7, APOC1, APOA2, DGAT1
TB LTBI - MEDIA LTBI	GOBP_PROTEIN_LIPID_COMPLEX_SUBUNIT_ORGANIZATION	0.346999	1.0818	MFSD2A, LPL, CETP, SNX9, PLAGL2, ABCA1
TB RSTR - MEDIA RSTR	GOBP_PROTEIN_LIPID_COMPLEX_SUBUNIT_ORGANIZATION	0.255287	1.17663	MFSD2A, LPL, PLAGL2, ABCA1, SNX9, CETP
TB RSTR - TB LTBI	GOBP_PROTEIN_LIPID_COMPLEX_SUBUNIT_ORGANIZATION	0.170088	1.2597	APOA2, PLTP, ABCA1, LIPC, MPO, APOM, PLAGL2, ABCG1, PRKACA
MEDIA RSTR - MEDIA LTBI	GOBP_REGULATION_OF_FATTY_ACID_BIOSYNTHETIC_PROCESS	0.237099	-1.18737	ABCD2, MLXIPL, NR1H3, IL1B, APOC2, PDK4, APOC1
TB LTBI - MEDIA LTBI	GOBP_REGULATION_OF_FATTY_ACID_BIOSYNTHETIC_PROCESS	0.0850144	1.36179	IL1B, PTGS2, INSIG1, CEACAM1, NR1H3, ELOVL5
TB RSTR - MEDIA RSTR	GOBP_REGULATION_OF_FATTY_ACID_BIOSYNTHETIC_PROCESS	0.0982143	1.37445	IL1B, PTGS2, INSIG1, NR1H3, ELOVL5, CEACAM1, ABCD2, ANXA1
TB RSTR - TB LTBI	GOBP_REGULATION_OF_FATTY_ACID_BIOSYNTHETIC_PROCESS	0.262857	1.12781	PTGS2, IL1B, SLC45A3, INSIG2, BRCA1, FABP5, INSIG1, MLXIPL, ANXA1, CD74, ABCD1
MEDIA RSTR - MEDIA LTBI	GOBP_REGULATION_OF_HIPPO_SIGNALING	0.735614	-0.808947	WWC1, AJUBA
TB LTBI - MEDIA LTBI	GOBP_REGULATION_OF_HIPPO_SIGNALING	0.684492	-0.844977	LIMD1, CIT, MAPK14, NF2
TB RSTR - MEDIA RSTR	GOBP_REGULATION_OF_HIPPO_SIGNALING	0.896552	0.6589	MAP2K3, MOB3B, WWC1, MARK3, WWC2, NEK8, DLG5, SCHIP1, AJUBA
TB RSTR - TB LTBI	GOBP_REGULATION_OF_HIPPO_SIGNALING	0.111111	1.36075	CIT, MOB3B, WWC2, WWC1, MAP2K3, MAPK14, WWC3, MARK3
