## Supplementary material for "Epigenetic programming of host lipid metabolism associates with resistance to TST/IGRA conversion after exposure to *Mycobacterium tuberculosis*": Table S5

group	outcome	variable	estimate	pval	FDR
HDL	tHDL	Sample_Group	0.8236590971475135	0.2527137340594897	0.9255758567743984
HDL	tHDL	avgBMI	0.1259127107476105	0.10452216583720024	0.13438564179068602
HDL	tHDL	KCHCA_AGE_YR_CURRENT	0.04556703640109499	0.2353945474856621	0.7061836424569863
HDL	tHDL	M0_KCVSEX	1.0895057041660487	0.14568883267400598	0.2566304754571961
HDL	tHDL	(1 | FULLIDNO)	0.6643946477428813	0.4150127411567475	1
HDL	xsHDL	Sample_Group	0.05111527732125361	0.5126800762377928	0.9255758567743984
HDL	xsHDL	avgBMI	0.02398198959585642	0.00537692793314114	0.01613078379942343
HDL	xsHDL	KCHCA_AGE_YR_CURRENT	0.00134751265360084	0.7510492608114916	0.8078370020063926
HDL	xsHDL	M0_KCVSEX	0.21536135866983555	0.00987839067141937	0.05901931967614358
HDL	xsHDL	(1 | FULLIDNO)	0.04609157137196007	0.8300094277210408	1
HDL	sHDL	Sample_Group	0.01554630228710632	0.9255758567743984	0.9255758567743984
HDL	sHDL	avgBMI	0.06141939110624608	9.431999497316108e-4	0.00424439977379224
HDL	sHDL	KCHCA_AGE_YR_CURRENT	-0.00907734466921916	0.32129352254704907	0.7229104257308604
HDL	sHDL	M0_KCVSEX	0.2938574928645366	0.10107391826929124	0.2566304754571961
HDL	sHDL	(1 | FULLIDNO)	-5.684341886080803e-14	1	1
HDL	mHDL	Sample_Group	0.04964035156566638	0.8321995869179343	0.9255758567743984
HDL	mHDL	avgBMI	0.05425858397920262	0.03796368926281317	0.0683346406730637
HDL	mHDL	KCHCA_AGE_YR_CURRENT	0.00894067695908748	0.4877246631603364	0.7315869947405046
HDL	mHDL	M0_KCVSEX	-0.03411054080461424	0.8924509275777788	0.8924509275777788
HDL	mHDL	(1 | FULLIDNO)	-2.8421709430404014e-14	1	1
HDL	mlHDL	Sample_Group	0.0978827240928528	0.36640621284366776	0.9255758567743984
HDL	mlHDL	avgBMI	0.02171852292868318	0.07252251374267814	0.1087837706140172
HDL	mlHDL	KCHCA_AGE_YR_CURRENT	-0.00144949149411031	0.8078370020063926	0.8078370020063926
HDL	mlHDL	M0_KCVSEX	0.177726280480334	0.1277731587632652	0.2566304754571961
HDL	mlHDL	(1 | FULLIDNO)	-5.684341886080803e-14	1	1
HDL	lHDL	Sample_Group	0.5187783278988441	0.10861906837482233	0.9255758567743984
HDL	lHDL	avgBMI	-0.03706261548153609	0.28704595720927084	0.3229267018604297
HDL	lHDL	KCHCA_AGE_YR_CURRENT	0.03317714178037051	0.05427678432470471	0.48849105892234246
HDL	lHDL	M0_KCVSEX	0.14328741670229175	0.6697577934239367	0.7534775176019288
HDL	lHDL	(1 | FULLIDNO)	0.8926126701619239	0.3447702798286199	1
HDL	xlHDL	Sample_Group	0.07675508133829122	0.6441449497584512	0.9255758567743984
HDL	xlHDL	avgBMI	0.00377405091933295	0.8337084933524072	0.8337084933524072
HDL	xlHDL	KCHCA_AGE_YR_CURRENT	0.01359043269393351	0.12625118846746006	0.5681303481035702
HDL	xlHDL	M0_KCVSEX	0.2381689624224104	0.1710869836381307	0.2566304754571961
HDL	xlHDL	(1 | FULLIDNO)	0.5683229653569128	0.45092609585887194	1
HDL_size	xsHDL.sz	Sample_Group	0.00842062721079377	0.6439985637482892	0.9356828802994336
HDL_size	xsHDL.sz	avgBMI	2.448420972915226e-4	0.9021381080048526	0.9021381080048526
HDL_size	xsHDL.sz	KCHCA_AGE_YR_CURRENT	0.00100676876491812	0.3055596732988655	0.4583395099482983
HDL_size	xsHDL.sz	M0_KCVSEX	-0.01339221419501698	0.4880863340061349	0.5857036008073618
HDL_size	xsHDL.sz	(1 | FULLIDNO)	0.4243555833147923	0.5147716554269376	0.7721574831404063
HDL_size	sHDL.sz	Sample_Group	-0.00738045796939896	0.6952848148437403	0.9356828802994336
HDL_size	sHDL.sz	avgBMI	4.830707665824451e-4	0.8104687665903775	0.9021381080048526
HDL_size	sHDL.sz	KCHCA_AGE_YR_CURRENT	-1.0410558981596356e-4	0.9171787263475268	0.9171787263475268
HDL_size	sHDL.sz	M0_KCVSEX	-0.01676510362868144	0.38333458774717566	0.5750018816207635
HDL_size	sHDL.sz	(1 | FULLIDNO)	2.418261595255075	0.11992795250857773	0.35978385752573316
HDL_size	mHDL.sz	Sample_Group	-0.02228265207443751	0.39613402841852	0.9356828802994336
HDL_size	mHDL.sz	avgBMI	-0.0025135561741024	0.3698668281809275	0.6832829445110845
HDL_size	mHDL.sz	KCHCA_AGE_YR_CURRENT	0.00149936875030653	0.2825113919165649	0.4583395099482983
HDL_size	mHDL.sz	M0_KCVSEX	-0.04896167262537939	0.06586668427635817	0.1976000528290745
HDL_size	mHDL.sz	(1 | FULLIDNO)	2.4190173279414324	0.11987010404549472	0.35978385752573316
HDL_size	mlHDL.sz	Sample_Group	0.006285168877678	0.7797357335828614	0.9356828802994336
HDL_size	mlHDL.sz	avgBMI	-0.0027303611360268	0.2711204926644229	0.6832829445110845
HDL_size	mlHDL.sz	KCHCA_AGE_YR_CURRENT	0.0010679736255192	0.3825661145864143	0.4590793375036972
HDL_size	mlHDL.sz	M0_KCVSEX	-0.00686451698174197	0.7751774649106407	0.7751774649106407
HDL_size	mlHDL.sz	(1 | FULLIDNO)	0.06111822949659995	0.8047371835597811	0.9656846202717372
HDL_size	lHDL.sz	Sample_Group	0.00110854004414735	0.9745218401191578	0.9745218401191578
HDL_size	lHDL.sz	avgBMI	-0.00790493350815932	0.03287685452390176	0.19726112714341057
HDL_size	lHDL.sz	KCHCA_AGE_YR_CURRENT	0.0044711843833059204	0.01532498473489001	0.09194990840934006
HDL_size	lHDL.sz	M0_KCVSEX	-0.04578041448154066	0.19321007439667648	0.38642014879335296
HDL_size	lHDL.sz	(1 | FULLIDNO)	1.3800582027468096	0.24009123353924872	0.48018246707849743
HDL_size	xlHDL.sz	Sample_Group	0.03579692402039357	0.514250978538332	0.9356828802994336
HDL_size	xlHDL.sz	avgBMI	-0.00457065786221069	0.4555219630073897	0.6832829445110845
HDL_size	xlHDL.sz	KCHCA_AGE_YR_CURRENT	0.00483282290658848	0.10933178475770326	0.3279953542731098
HDL_size	xlHDL.sz	M0_KCVSEX	-0.15484133481172258	0.00879543638817366	0.052772618329042
HDL_size	xlHDL.sz	(1 | FULLIDNO)	-1.0302869668521453e-13	1	1
HDL_efflux	J774_induced	Sample_Group	0.4204323753764512	0.3878842286072054	NA
HDL_efflux	J774_induced	avgBMI	-0.03069099952819375	0.5548567081113066	NA
HDL_efflux	J774_induced	KCHCA_AGE_YR_CURRENT	0.03865901080008509	0.1350724090457978	NA
HDL_efflux	J774_induced	M0_KCVSEX	-0.3676416365315442	0.456365688377961	NA
HDL_efflux	J774_induced	(1 | FULLIDNO)	2.669418331383497	0.10229340308779152	NA
HDL_efflux	J774_basal	Sample_Group	0.03855271741095577	0.8828049445937399	NA
HDL_efflux	J774_basal	avgBMI	-0.06198018507146795	0.0264028135677851	NA
HDL_efflux	J774_basal	KCHCA_AGE_YR_CURRENT	0.03743562975835194	0.00705467180920572	NA
HDL_efflux	J774_basal	M0_KCVSEX	-0.38960021423849805	0.1416702075965534	NA
HDL_efflux	J774_basal	(1 | FULLIDNO)	4.299960117455612	0.03811326682575721	NA
HDL_efflux	BHK_induced	Sample_Group	1.3758056381008648	0.05823221883254628	NA
HDL_efflux	BHK_induced	avgBMI	0.1056558394801535	0.17301183438179027	NA
HDL_efflux	BHK_induced	KCHCA_AGE_YR_CURRENT	0.07097888691625402	0.065898912516096	NA
HDL_efflux	BHK_induced	M0_KCVSEX	1.1652098660110135	0.11356389487744745	NA
HDL_efflux	BHK_induced	(1 | FULLIDNO)	3.412182173786505	0.0647168129928231	NA
HDL_efflux	BHK_basal	Sample_Group	-0.01529623241723596	0.9447816669008252	NA
HDL_efflux	BHK_basal	avgBMI	0.01505834621878245	0.5243302172582626	NA
HDL_efflux	BHK_basal	KCHCA_AGE_YR_CURRENT	0.01914195956845211	0.1030111993524001	NA
HDL_efflux	BHK_basal	M0_KCVSEX	0.4083771785929152	0.07166625581183986	NA
HDL_efflux	BHK_basal	(1 | FULLIDNO)	1.283482576645298	0.2572525119369569	NA
HDL_efflux	BHK_ABCA1_specific	Sample_Group	1.4017191948285057	0.02098232464187545	NA
HDL_efflux	BHK_ABCA1_specific	avgBMI	0.0898942915682682	0.1654918996024982	NA
HDL_efflux	BHK_ABCA1_specific	KCHCA_AGE_YR_CURRENT	0.05206999851670219	0.1065403645318804	NA
HDL_efflux	BHK_ABCA1_specific	M0_KCVSEX	0.7315136473947305	0.2346904883775347	NA
HDL_efflux	BHK_ABCA1_specific	(1 | FULLIDNO)	3.4946146466420487	0.06156873566641571	NA
